# Using a female-specific isoform of *doublesex* to explore male-specific hearing in mosquitoes

**DOI:** 10.1101/2025.03.09.642281

**Authors:** Matthew P Su, Marcos Georgiades, Marta Andrés, Jason Somers, Judit Bagi, YuMin M Loh, Yifeng YJ Xu, Kyros Kyrou, Andrea Crisanti, Joerg T Albert

**Affiliations:** Ear Institute, University College London, 332 Gray’s Inn Road, London, WC1X 8EE, UK; The Francis Crick Institute, 1 Midland Road, London, NW1 1AT, UK; Institute for Advanced Research, Nagoya University, Nagoya, 464-8601, Japan; Graduate School of Science, Nagoya University, Nagoya, 464-8601, Japan; Institute of Transformative Bio-Molecules (WPI-ITbM), Nagoya University, Nagoya, 464-8601, Japan; Animal Health Research Centre, National Institute for Agricultural and Food Research and Technology, Spanish National Research Council (CISA-INIA-CSIC), 28130 Valdeolmos, Spain; Department of Life Sciences, Imperial College London, UK; Department of Molecular Medicine, University of Padova, Padua, Italy; Cluster of Excellence Hearing4all, Sensory Physiology & Behaviour Group, Department for Neuroscience, School of Medicine and Health Sciences, Carl Von Ossietzky University Oldenburg, Carl Von Ossietzky Str. 9-11, 26111 Oldenburg, Germany

**Keywords:** *Anopheles gambiae*, *doublesex*, sex determination pathway, mosquito acoustic communication, hearing, ciliary function

## Abstract

Animal reproduction relies on elaborate divisions of labour and multiple dimorphisms between the sexes. Primary dimorphisms affect core elements of reproduction, secondary dimorphisms affect more indirect traits, including complex behaviours. In disease-transmitting mosquitoes, males locate females acoustically prior to copulation (phonotaxis). No comparable acoustic behaviour is known for females. As a result, the males’ ears – and hearing performance - have evolved to become substantially more complex. Sex-specific hearing in mosquitoes is in part controlled by the *doublesex* (*dsx*) gene. Intriguingly, *dsx* forms a linker between primary and secondary dimorphisms: spermatogenesis and ear morphogenesis share considerable molecular overlap and both depend on *dsx* expression patterns. We have combined transcriptomics with functional-anatomical analyses to dissect *dsx*-dependent hearing in the malaria mosquito *Anopheles gambiae*. By cross-linking our auditory findings to the genetic bases of spermatogenesis we advance the molecular understanding of sex-specific hearing mechanisms in insects, highlighting the special roles of ciliary factors therein.

**Highlights:**

- Disruption of the female-specific exon of the *doublesex* gene alters hearing in female *Anopheles gambiae* mosquitoes
- Female mutant ears are anatomically and functionally distinct from both wild-type male and female; they show a substantial, but incomplete, masculinisation
- Contrary to males, and similarly to females, the flagella of female mutants do not exhibit Self-Sustained Oscillations (SSOs)
- Transcriptomic comparisons of ears uncovered molecular bases of ‘auditory maleness’, these were closely linked to molecular machinery of ciliary function
- Comparisons with existing transcriptome from male testes revealed a substantial overlap between male ear and testicular ciliary motility machineries
