## Supplemental File 2 for "Using a female-specific isoform of *doublesex* to explore male-specific hearing in mosquitoes"

### Sheet: s89
Gene
AGAP000051-RA
AGAP000509-RA
AGAP000596-RB
AGAP000833-RA
AGAP001275-RA
AGAP001319-RA
AGAP001429-RA
AGAP001570-RA
AGAP001572-RA
AGAP002093-RA
AGAP002438-RA
AGAP002516-RA
AGAP003238-RA
AGAP003271.R81
AGAP003284-RA
AGAP003541-RA
AGAP003718-RA
AGAP003823-RA
AGAP003869-RA
AGAP004881-RA
AGAP004943-RB
AGAP004956-RA
AGAP004982-RA
AGAP005076-RA
AGAP005101-RA
AGAP005113-RA
AGAP005290-RA
AGAP005352.R470
AGAP005433-RA
AGAP005556-RA
AGAP005557-RD
AGAP005617-RB
AGAP005618-RA
AGAP005910-RA
AGAP006115-RA
AGAP006118-RA
AGAP006627-RA
AGAP006882-RA
AGAP007160-RB
AGAP007348-RA
AGAP007547-RA
AGAP007553-RA
AGAP007662-RA
AGAP007979-RA
AGAP008003-RA
AGAP008133-RA
AGAP008443-RD
AGAP008533-RA
AGAP008658-RA
AGAP008689-RB
AGAP008736-RA
AGAP008842-RA
AGAP008843-RA
AGAP008892-RA
AGAP009022-RA
AGAP009088-RA
AGAP009118-RA
AGAP009333-RB
AGAP009451-RA
AGAP009574-RA
AGAP009577-RB
AGAP009745-RA
AGAP010003-RA
AGAP010142-RA
AGAP010142-RB
AGAP010543-RA
AGAP010786-RA
AGAP010919-RA
AGAP011296-RA
AGAP011459-RA
AGAP011462-RA
AGAP011540-RA
AGAP011541-RA
AGAP011641-RA
AGAP012018-RA
AGAP013067-RA
AGAP013233-RA
AGAP013362-RA
AGAP028030-RA
AGAP028097-RA
AGAP028144.R400
AGAP028408-RA
AGAP028417-RA
AGAP028418-RA
AGAP029895-RA
AGAP029905-RA
AGAP029909-RC
AGAP029909-RD
AGAP029978.R817

### Sheet: s172
Gene
AGAP000015-RB
AGAP000041-RA
AGAP000080.R648
AGAP000080.R652
AGAP000080.R653
AGAP000188-RB
AGAP000222-RA
AGAP000255-RB
AGAP000294-RA
AGAP000329-RA
AGAP000433-RA
AGAP000433-RB
AGAP000591-RA
AGAP000662-RA
AGAP000700-RC
AGAP000853-RA
AGAP000989-RA
AGAP001078-RA
AGAP001079-RA
AGAP001149-RA
AGAP001284-RA
AGAP001397-RA
AGAP001487.R571
AGAP001619-RA
AGAP001625-RA
AGAP001713-RA
AGAP001763-RA
AGAP001893-RA
AGAP001990-RA
AGAP002168-RA
AGAP002524-RA
AGAP002529-RA
AGAP002732-RB
AGAP002932-RA
AGAP003049-RB
AGAP003208-RA
AGAP003238-RB
AGAP003280-RA
AGAP003405-RA
AGAP003439-RN
AGAP003603-RA
AGAP003606-RA
AGAP003658-RA
AGAP003759-RA
AGAP003994-RA
AGAP004018-RA
AGAP004104-RB
AGAP004361-RA
AGAP004372-RA
AGAP004411-RA
AGAP004455-RA
AGAP004456-RA
AGAP004502-RA
AGAP004530-RA
AGAP004548-RA
AGAP004555-RA
AGAP004596-RA
AGAP004624-RA
AGAP004645-RA
AGAP004692-RD
AGAP004766-RC
AGAP004767-RA
AGAP004772.R449
AGAP004835-RA
AGAP004940-RA
AGAP004943-RC
AGAP005034-RA
AGAP005040-RA
AGAP005114-RA
AGAP005114-RB
AGAP005115-RA
AGAP005159-RA
AGAP005227-RA
AGAP005251-RA
AGAP005369-RB
AGAP005378.R473
AGAP005378.R475
AGAP005629-RA
AGAP005661.R244
AGAP005800-RA
AGAP005884-RA
AGAP005989-RA
AGAP006405-RA
AGAP006439-RA
AGAP006514-RA
AGAP006629-RA
AGAP006835-RB
AGAP006838-RA
AGAP006880-RA
AGAP006896-RA
AGAP006992-RA
AGAP007264-RA
AGAP007633-RC
AGAP007646-RA
AGAP007672-RA
AGAP007712-RA
AGAP007763-RA
AGAP007788-RB
AGAP007827-RB
AGAP007832-RA
AGAP008137-RA
AGAP008348-RA
AGAP008563-RA
AGAP008614-RA
AGAP008690-RA
AGAP008705-RA
AGAP008737-RB
AGAP008827-RA
AGAP009028-RA
AGAP009036-RA
AGAP009085-RA
AGAP009183.R207
AGAP009329.R794
AGAP009531-RA
AGAP009603.R420
AGAP009670-RB
AGAP009961-RA
AGAP010043-RA
AGAP010219-RA
AGAP010291-RB
AGAP010353-RA
AGAP010390-RA
AGAP010556-RA
AGAP010567-RA
AGAP010591-RA
AGAP010782-RA
AGAP010835-RA
AGAP010854-RA
AGAP011046-RA
AGAP011047-RA
AGAP011069-RA
AGAP011097-RA
AGAP011106-RA
AGAP011426-RA
AGAP011493-RA
AGAP011499-RA
AGAP011523-RA
AGAP011563-RA
AGAP011565-RA
AGAP011627-RA
AGAP011704-RA
AGAP012010-RB
AGAP012161-RA
AGAP012179-RA
AGAP012181-RB
AGAP012540-RA
AGAP012701-RA
AGAP012836-RA
AGAP013064-RA
AGAP013286-RB
AGAP013465-RA
AGAP013510-RA
AGAP028121-RA
AGAP028592-RA
AGAP028643-RA
AGAP029048-RA
AGAP029051-RD
AGAP029051-RF
AGAP029221-RA
AGAP029253-RA
AGAP029274-RA
AGAP029346-RA
AGAP029375-RA
AGAP029415-RA
AGAP029444-RA
AGAP029468-RB
AGAP029642-RA
AGAP029733-RA
AGAP029746-RA
AGAP029820-RA
AGAP029845-RA
AGAP029944.R6

### Sheet: s632
Gene
AGAP000045-RB
AGAP000061-RA
AGAP000074.R381
AGAP000075.R722
AGAP000116-RA
AGAP000131-RA
AGAP000136-RA
AGAP000161-RA
AGAP000187-RA
AGAP000219-RA
AGAP000232-RA
AGAP000235-RA
AGAP000236-RB
AGAP000243-RA
AGAP000246-RA
AGAP000251-RA
AGAP000275-RA
AGAP000277-RA
AGAP000286-RA
AGAP000317-RA
AGAP000320-RA
AGAP000321-RB
AGAP000323-RA
AGAP000413-RA
AGAP000452-RA
AGAP000456-RA
AGAP000458-RA
AGAP000483-RB
AGAP000528-RA
AGAP000560-RA
AGAP000561-RA
AGAP000562-RA
AGAP000579-RA
AGAP000592-RA
AGAP000594-RA
AGAP000595-RA
AGAP000630.R658
AGAP000633-RA
AGAP000651-RB
AGAP000662-RB
AGAP000686-RA
AGAP000747-RA
AGAP000778-RA
AGAP000861-RA
AGAP000869.R694
AGAP000884-RA
AGAP000945-RA
AGAP000954-RD
AGAP000969-RE
AGAP000986-RA
AGAP000988-RA
AGAP000990-RA
AGAP001018-RA
AGAP001027-RC
AGAP001111-RA
AGAP001140.R541
AGAP001159-RA
AGAP001165-RA
AGAP001227-RA
AGAP001267-RA
AGAP001272-RA
AGAP001281-RB
AGAP001308-RA
AGAP001309-RA
AGAP001324-RA
AGAP001390-RA
AGAP001391-RB
AGAP001392.R281
AGAP001412-RA
AGAP001428-RA
AGAP001435.R560
AGAP001473-RA
AGAP001482-RA
AGAP001487.R572
AGAP001500-RA
AGAP001522-RA
AGAP001562-RA
AGAP001568-RA
AGAP001586-RA
AGAP001588-RA
AGAP001637-RA
AGAP001653-RB
AGAP001688-RA
AGAP001704-RA
AGAP001726-RA
AGAP001727-RA
AGAP001733-RA
AGAP001735-RA
AGAP001751-RB
AGAP001757-RA
AGAP001761-RA
AGAP001782-RA
AGAP001794-RA
AGAP001809-RA
AGAP001814-RA
AGAP001820-RA
AGAP002013-RA
AGAP002021-RA
AGAP002036-RA
AGAP002060-RA
AGAP002075-RA
AGAP002089-RA
AGAP002108-RA
AGAP002110-RA
AGAP002142-RA
AGAP002143-RA
AGAP002153-RA
AGAP002192-RB
AGAP002217-RA
AGAP002242-RA
AGAP002280-RA
AGAP002282-RA
AGAP002293-RA
AGAP002334-RA
AGAP002355-RB
AGAP002359-RA
AGAP002364-RB
AGAP002381-RA
AGAP002386-RA
AGAP002421-RA
AGAP002427-RA
AGAP002434-RA
AGAP002434-RC
AGAP002441-RA
AGAP002461-RA
AGAP002471-RA
AGAP002475-RA
AGAP002510-RA
AGAP002548-RA
AGAP002607-RA
AGAP002616-RA
AGAP002656-RA
AGAP002662-RA
AGAP002665-RA
AGAP002670-RA
AGAP002670-RB
AGAP002685-RA
AGAP002711-RB
AGAP002732-RC
AGAP002736-RA
AGAP002760-RA
AGAP002791-RA
AGAP002822-RA
AGAP002824-RA
AGAP002840-RA
AGAP002858-RA
AGAP002858-RB
AGAP002858-RD
AGAP002875-RA
AGAP002877-RA
AGAP002881-RB
AGAP002883-RA
AGAP002886-RA
AGAP002936-RA
AGAP002997-RB
AGAP002997-RC
AGAP003022-RA
AGAP003024-RC
AGAP003073-RA
AGAP003074-RB
AGAP003078-RA
AGAP003078-RB
AGAP003114-RB
AGAP003120-RA
AGAP003124-RA
AGAP003125-RA
AGAP003129-RA
AGAP003131-RA
AGAP003153-RA
AGAP003159-RA
AGAP003164-RB
AGAP003176-RA
AGAP003180-RA
AGAP003213-RA
AGAP003238-RC
AGAP003241-RA
AGAP003283-RA
AGAP003289-RA
AGAP003320-RA
AGAP003339-RA
AGAP003346-RA
AGAP003512-RA
AGAP003525-RA
AGAP003541-RC
AGAP003559-RA
AGAP003562-RA
AGAP003648-RA
AGAP003660-RA
AGAP003679-RA
AGAP003709-RC
AGAP003709-RD
AGAP003745-RA
AGAP003757-RA
AGAP003758-RA
AGAP003763-RA
AGAP003769-RA
AGAP003796-RA
AGAP003805-RA
AGAP003823-RB
AGAP003860-RC
AGAP003868-RA
AGAP003874-RC
AGAP003905-RA
AGAP003965-RA
AGAP003975-RA
AGAP003976-RA
AGAP004008-RA
AGAP004012-RA
AGAP004028-RB
AGAP004049-RA
AGAP004059-RA
AGAP004061-RA
AGAP004068-RA
AGAP004077-RA
AGAP004096-RA
AGAP004112-RA
AGAP004158-RA
AGAP004188-RA
AGAP004224-RA
AGAP004235-RB
AGAP004261-RB
AGAP004272-RA
AGAP004275-RA
AGAP004397-RB
AGAP004416-RA
AGAP004437-RD
AGAP004510-RA
AGAP004562-RA
AGAP004563-RA
AGAP004588-RA
AGAP004615-RA
AGAP004644.R310
AGAP004709-RA
AGAP004888-RA
AGAP004908.R226
AGAP004912.R42
AGAP004968-RB
AGAP005021-RA
AGAP005039-RA
AGAP005042-RA
AGAP005075-RB
AGAP005127-RA
AGAP005216-RA
AGAP005243-RB
AGAP005244.R464
AGAP005250-RA
AGAP005268-RA
AGAP005287-RA
AGAP005301-RA
AGAP005321-RA
AGAP005330-RA
AGAP005353-RA
AGAP005419-RA
AGAP005420-RA
AGAP005448-RA
AGAP005468-RB
AGAP005521-RA
AGAP005529-RA
AGAP005556-RB
AGAP005557-RC
AGAP005567-RA
AGAP005578-RA
AGAP005585-RB
AGAP005599.R500
AGAP005599.R502
AGAP005747-RA
AGAP005759-RA
AGAP005761-RA
AGAP005762-RB
AGAP005774-RA
AGAP005819-RA
AGAP005850-RA
AGAP005872-RA
AGAP005939-RA
AGAP005946-RA
AGAP005971-RA
AGAP005981-RA
AGAP005994.R212
AGAP006030-RA
AGAP006062-RA
AGAP006063-RA
AGAP006068-RB
AGAP006073-RA
AGAP006120-RA
AGAP006134-RA
AGAP006135-RA
AGAP006174-RA
AGAP006203-RA
AGAP006209-RA
AGAP006283-RB
AGAP006324-RA
AGAP006357-RA
AGAP006368-RA
AGAP006373-RA
AGAP006388-RA
AGAP006427-RA
AGAP006488-RA
AGAP006490-RA
AGAP006521-RA
AGAP006576-RB
AGAP006579-RA
AGAP006622-RA
AGAP006647-RA
AGAP006653-RB
AGAP006655-RA
AGAP006656-RB
AGAP006657-RA
AGAP006668-RA
AGAP006735-RA
AGAP006741-RA
AGAP006779-RA
AGAP006806-RA
AGAP006807-RA
AGAP006819-RA
AGAP006828-RA
AGAP006830-RA
AGAP006903-RA
AGAP006908-RA
AGAP006921-RA
AGAP006934-RA
AGAP006960-RA
AGAP006977-RA
AGAP006998-RA
AGAP007005-RA
AGAP007063-RA
AGAP007105-RA
AGAP007160-RC
AGAP007160-RD
AGAP007163-RA
AGAP007212-RA
AGAP007320-RA
AGAP007348-RB
AGAP007487-RA
AGAP007489-RB
AGAP007494-RB
AGAP007530-RA
AGAP007530-RB
AGAP007587-RB
AGAP007592-RA
AGAP007593-RA
AGAP007597.R77
AGAP007598-RA
AGAP007608.R519
AGAP007642-RC
AGAP007645-RA
AGAP007687-RB
AGAP007690-RA
AGAP007717-RA
AGAP007717-RC
AGAP007785-RA
AGAP007789-RA
AGAP007799.R397
AGAP007863-RA
AGAP007870-RA
AGAP007886-RA
AGAP007888-RA
AGAP007895-RA
AGAP007903-RA
AGAP007923-RA
AGAP007954-RA
AGAP007970-RA
AGAP007972-RA
AGAP007973-RA
AGAP007973-RB
AGAP007974-RA
AGAP007978-RA
AGAP007985-RA
AGAP007994-RA
AGAP008028-RA
AGAP008047-RA
AGAP008054-RB
AGAP008113-RA
AGAP008117-RA
AGAP008135-RA
AGAP008139-RA
AGAP008223-RA
AGAP008224-RA
AGAP008228-RA
AGAP008228-RB
AGAP008253-RA
AGAP008254-RA
AGAP008275-RA
AGAP008312-RA
AGAP008360-RA
AGAP008362-RA
AGAP008377-RA
AGAP008385-RA
AGAP008412-RD
AGAP008422-RA
AGAP008430-RA
AGAP008437-RA
AGAP008443-RB
AGAP008516-RA
AGAP008528-RA
AGAP008528-RB
AGAP008538-RB
AGAP008567-RA
AGAP008570-RA
AGAP008575-RA
AGAP008626-RB
AGAP008708-RA
AGAP008709-RA
AGAP008725-RA
AGAP008746-RA
AGAP008756-RA
AGAP008845-RA
AGAP008854-RA
AGAP008862-RA
AGAP008870-RA
AGAP008881-RA
AGAP008884-RA
AGAP008887-RA
AGAP008896-RA
AGAP008900-RA
AGAP008904-RA
AGAP008906-RA
AGAP008915-RA
AGAP008943-RA
AGAP009003-RA
AGAP009063-RA
AGAP009073-RA
AGAP009075-RA
AGAP009084-RA
AGAP009087-RA
AGAP009116-RA
AGAP009117-RB
AGAP009125-RA
AGAP009156-RA
AGAP009198.R153
AGAP009276-RB
AGAP009291-RA
AGAP009317-RA
AGAP009317-RB
AGAP009318-RA
AGAP009446-RA
AGAP009447-RA
AGAP009473-RA
AGAP009487-RA
AGAP009535-RA
AGAP009542-RA
AGAP009543-RA
AGAP009558-RA
AGAP009568-RA
AGAP009571-RA
AGAP009577-RA
AGAP009578-RA
AGAP009583-RB
AGAP009594-RA
AGAP009616-RA
AGAP009618-RA
AGAP009623-RA
AGAP009657-RA
AGAP009682-RA
AGAP009693-RA
AGAP009703-RA
AGAP009746-RA
AGAP009831-RA
AGAP009868-RA
AGAP009921-RA
AGAP009930-RA
AGAP010004-RA
AGAP010020-RA
AGAP010165-RA
AGAP010190-RA
AGAP010193-RA
AGAP010195-RA
AGAP010203-RA
AGAP010205-RA
AGAP010249-RA
AGAP010336-RA
AGAP010372-RA
AGAP010408.R109
AGAP010418-RA
AGAP010435.R331
AGAP010436.R634
AGAP010444.R112
AGAP010553.R641
AGAP010593-RA
AGAP010597-RA
AGAP010634-RA
AGAP010673-RA
AGAP010687.R645
AGAP010710-RB
AGAP010785-RA
AGAP010787-RA
AGAP010800-RB
AGAP010843-RA
AGAP010867-RA
AGAP010893-RA
AGAP010938-RA
AGAP010959-RA
AGAP010971-RA
AGAP010982-RA
AGAP010988-RA
AGAP011036-RA
AGAP011054-RA
AGAP011061-RA
AGAP011078-RA
AGAP011086-RA
AGAP011100-RA
AGAP011100-RB
AGAP011100-RD
AGAP011101-RA
AGAP011109-RA
AGAP011115-RA
AGAP011141-RA
AGAP011163-RA
AGAP011164-RA
AGAP011178-RA
AGAP011180-RA
AGAP011218-RA
AGAP011219-RA
AGAP011238-RA
AGAP011283-RA
AGAP011313-RA
AGAP011333-RA
AGAP011390-RA
AGAP011391-RA
AGAP011441-RA
AGAP011442-RA
AGAP011534-RA
AGAP011548-RA
AGAP011572-RA
AGAP011644-RA
AGAP011665-RA
AGAP011685-RA
AGAP011686-RA
AGAP011830-RA
AGAP011836-RA
AGAP011839-RA
AGAP011859-RA
AGAP011920-RA
AGAP011921-RA
AGAP011923-RA
AGAP011933-RA
AGAP011944-RA
AGAP011947-RA
AGAP011956-RA
AGAP011957-RA
AGAP011965-RA
AGAP011967-RA
AGAP011969-RA
AGAP012008-RA
AGAP012013-RA
AGAP012019-RA
AGAP012053-RC
AGAP012068-RB
AGAP012118-RA
AGAP012139-RA
AGAP012194-RB
AGAP012201-RA
AGAP012202-RA
AGAP012203-RA
AGAP012227-RA
AGAP012241-RA
AGAP012257-RA
AGAP012258-RA
AGAP012366-RA
AGAP012367-RA
AGAP012487-RA
AGAP012590-RA
AGAP012645-RA
AGAP012691-RA
AGAP012726-RA
AGAP012857-RA
AGAP012964-RA
AGAP012992-RA
AGAP013008-RA
AGAP013047-RA
AGAP013101-RA
AGAP013115-RA
AGAP013127-RA
AGAP013146-RB
AGAP013210-RA
AGAP013237-RA
AGAP013263-RA
AGAP013267-RA
AGAP013292-RA
AGAP013389-RA
AGAP013430-RA
AGAP013441-RA
AGAP013470-RA
AGAP013524-RA
AGAP028073-RA
AGAP028103-RA
AGAP028111-RA
AGAP028114-RA
AGAP028131-RA
AGAP028196-RA
AGAP028206-RA
AGAP028412-RA
AGAP028421-RA
AGAP028430-RA
AGAP028620-RA
AGAP028637-RA
AGAP028647-RA
AGAP029039-RA
AGAP029040-RA
AGAP029050-RA
AGAP029104-RB
AGAP029241-RA
AGAP029265-RA
AGAP029281-RA
AGAP029300-RA
AGAP029350-RA
AGAP029402-RA
AGAP029439-RA
AGAP029450-RA
AGAP029466-RA
AGAP029468-RA
AGAP029503-RA
AGAP029522.R524
AGAP029538-RC
AGAP029614-RB
AGAP029622.R315
AGAP029624-RA
AGAP029655-RA
AGAP029707-RA
AGAP029708-RA
AGAP029751-RA
AGAP029752-RA
AGAP029802-RA
AGAP029805-RA
AGAP029807-RB
AGAP029808-RA
AGAP029810-RA
AGAP029814-RA
AGAP029821-RA
AGAP029851-RA
AGAP029905-RD
AGAP029909-RE
AGAP029990.R840

### Sheet: s1092
Gene
AGAP000015-RA
AGAP000017-RB
AGAP000029.R704
AGAP000042-RA
AGAP000061-RB
AGAP000081.R193
AGAP000090-RA
AGAP000091-RA
AGAP000124.R727
AGAP000141-RA
AGAP000146.R730
AGAP000146.R731
AGAP000159-RA
AGAP000178-RA
AGAP000185-RA
AGAP000189-RA
AGAP000203-RA
AGAP000236-RA
AGAP000245-RA
AGAP000247-RA
AGAP000248-RA
AGAP000254-RA
AGAP000255-RD
AGAP000281-RA
AGAP000295-RA
AGAP000334-RA
AGAP000339-RA
AGAP000343-RA
AGAP000355-RA
AGAP000364-RA
AGAP000414-RA
AGAP000446-RA
AGAP000453-RA
AGAP000467-RB
AGAP000468-RA
AGAP000474-RA
AGAP000504-RA
AGAP000532-RA
AGAP000562-RB
AGAP000575-RA
AGAP000585-RA
AGAP000635-RA
AGAP000653-RA
AGAP000660-RA
AGAP000668-RA
AGAP000684-RA
AGAP000703.R361
AGAP000713-RA
AGAP000726.R666
AGAP000727.R667
AGAP000727.R668
AGAP000735-RB
AGAP000758-RA
AGAP000763-RA
AGAP000776-RA
AGAP000780-RA
AGAP000792-RA
AGAP000810-RA
AGAP000825-RA
AGAP000829-RA
AGAP000830-RA
AGAP000850-RA
AGAP000868.R691
AGAP000869.R693
AGAP000924-RA
AGAP000976-RA
AGAP000977-RA
AGAP000998-RA
AGAP001038.R701
AGAP001039-RA
AGAP001081-RA
AGAP001102-RA
AGAP001133-RA
AGAP001135-RA
AGAP001141-RB
AGAP001147-RA
AGAP001157-RA
AGAP001162-RA
AGAP001166-RA
AGAP001194-RA
AGAP001214-RA
AGAP001234-RA
AGAP001286-RA
AGAP001298.R273
AGAP001320-RA
AGAP001326-RA
AGAP001328.R545
AGAP001361-RA
AGAP001362-RA
AGAP001367-RA
AGAP001368-RB
AGAP001370.R278
AGAP001372.R552
AGAP001373-RA
AGAP001384-RA
AGAP001391-RA
AGAP001398-RA
AGAP001404-RA
AGAP001411-RB
AGAP001421-RA
AGAP001430.R559
AGAP001432-RA
AGAP001451.R292
AGAP001451.R293
AGAP001472-RA
AGAP001475-RA
AGAP001478-RA
AGAP001480-RC
AGAP001480-RD
AGAP001488.R426
AGAP001527-RA
AGAP001533-RA
AGAP001535-RA
AGAP001559-RA
AGAP001585-RA
AGAP001604.R582
AGAP001645-RA
AGAP001646-RA
AGAP001694-RA
AGAP001696-RA
AGAP001699-RA
AGAP001702-RA
AGAP001716-RA
AGAP001751-RC
AGAP001751-RE
AGAP001777-RA
AGAP001783-RB
AGAP001800-RA
AGAP001802-RB
AGAP001813-RA
AGAP001854-RA
AGAP001856-RA
AGAP001866-RA
AGAP001877-RA
AGAP001879-RA
AGAP001883.R528
AGAP001887-RA
AGAP001895-RA
AGAP001897-RA
AGAP001902-RA
AGAP001916-RA
AGAP001947-RA
AGAP001952-RA
AGAP001953-RA
AGAP001958-RA
AGAP001975-RA
AGAP001987-RA
AGAP001993-RA
AGAP002024-RA
AGAP002028-RA
AGAP002039-RA
AGAP002059-RA
AGAP002069-RA
AGAP002081-RA
AGAP002084-RB
AGAP002085-RA
AGAP002086-RA
AGAP002111-RA
AGAP002114-RA
AGAP002120-RA
AGAP002132-RA
AGAP002139-RA
AGAP002152-RA
AGAP002173-RA
AGAP002176-RA
AGAP002215-RA
AGAP002246-RA
AGAP002258-RA
AGAP002260-RA
AGAP002264-RA
AGAP002266-RB
AGAP002272-RC
AGAP002281-RA
AGAP002288-RA
AGAP002290-RA
AGAP002309-RA
AGAP002321-RA
AGAP002335-RB
AGAP002342-RA
AGAP002354-RA
AGAP002388-RA
AGAP002438-RB
AGAP002458-RA
AGAP002459-RA
AGAP002463-RA
AGAP002469-RA
AGAP002476-RA
AGAP002492-RA
AGAP002514-RA
AGAP002527-RA
AGAP002576-RA
AGAP002578-RA
AGAP002578-RB
AGAP002597-RA
AGAP002599-RA
AGAP002609-RA
AGAP002609-RB
AGAP002647-RA
AGAP002648-RA
AGAP002651-RA
AGAP002669-RA
AGAP002671-RA
AGAP002677-RA
AGAP002678-RA
AGAP002680-RA
AGAP002686-RA
AGAP002709-RA
AGAP002710-RA
AGAP002711-RD
AGAP002711-RE
AGAP002711-RF
AGAP002728-RB
AGAP002736-RB
AGAP002748-RA
AGAP002758-RA
AGAP002789-RA
AGAP002793-RA
AGAP002802-RA
AGAP002829-RA
AGAP002830-RA
AGAP002881-RA
AGAP002888-RC
AGAP002894-RA
AGAP002896-RB
AGAP002902-RA
AGAP002915-RA
AGAP002942-RB
AGAP002943-RA
AGAP002947-RA
AGAP002949-RA
AGAP002951-RA
AGAP002966-RA
AGAP002968-RA
AGAP002982-RA
AGAP002986-RA
AGAP002996-RA
AGAP003014-RA
AGAP003018-RA
AGAP003018-RB
AGAP003023-RA
AGAP003047-RC
AGAP003070-RA
AGAP003090-RA
AGAP003114-RA
AGAP003118-RA
AGAP003128-RA
AGAP003137-RA
AGAP003140-RB
AGAP003157-RA
AGAP003158-RA
AGAP003166-RA
AGAP003179-RA
AGAP003181-RA
AGAP003190-RA
AGAP003191-RA
AGAP003198-RA
AGAP003206-RA
AGAP003207-RA
AGAP003263-RA
AGAP003268.R252
AGAP003273-RA
AGAP003279-RA
AGAP003281-RA
AGAP003282-RA
AGAP003311-RA
AGAP003312-RA
AGAP003313-RA
AGAP003329-RA
AGAP003355-RA
AGAP003359-RA
AGAP003364-RA
AGAP003365-RA
AGAP003366-RA
AGAP003385-RA
AGAP003394-RA
AGAP003431-RB
AGAP003439-RA
AGAP003439-RB
AGAP003439-RC
AGAP003439-RD
AGAP003486-RA
AGAP003504-RA
AGAP003506-RA
AGAP003524-RA
AGAP003527-RA
AGAP003537-RA
AGAP003537-RB
AGAP003540-RA
AGAP003541-RB
AGAP003544-RA
AGAP003545-RA
AGAP003546-RB
AGAP003565-RA
AGAP003591-RA
AGAP003607-RA
AGAP003635-RA
AGAP003649-RB
AGAP003661-RA
AGAP003681-RA
AGAP003727-RA
AGAP003755-RA
AGAP003760-RA
AGAP003779-RA
AGAP003790-RC
AGAP003794-RA
AGAP003794-RB
AGAP003812-RA
AGAP003817-RA
AGAP003820-RA
AGAP003821-RA
AGAP003853-RA
AGAP003857-RA
AGAP003858-RA
AGAP003894-RA
AGAP003899-RA
AGAP003901-RA
AGAP003904-RA
AGAP003914-RB
AGAP003918-RA
AGAP003940-RA
AGAP003943-RA
AGAP003966-RB
AGAP003980-RA
AGAP003983-RA
AGAP003997-RB
AGAP004023-RA
AGAP004030-RA
AGAP004033-RA
AGAP004039-RA
AGAP004039-RB
AGAP004052-RA
AGAP004066-RA
AGAP004080-RA
AGAP004081-RA
AGAP004096-RB
AGAP004119-RA
AGAP004136-RA
AGAP004143-RA
AGAP004144-RA
AGAP004174-RA
AGAP004186-RA
AGAP004222-RA
AGAP004229-RA
AGAP004246-RC
AGAP004251-RA
AGAP004259-RA
AGAP004265-RA
AGAP004291-RA
AGAP004295-RA
AGAP004306-RA
AGAP004308-RA
AGAP004310-RA
AGAP004312-RC
AGAP004327-RA
AGAP004344-RA
AGAP004353-RA
AGAP004363-RA
AGAP004374-RA
AGAP004401-RA
AGAP004402-RB
AGAP004403-RA
AGAP004409-RA
AGAP004423-RA
AGAP004437-RC
AGAP004438-RA
AGAP004467-RA
AGAP004471-RA
AGAP004477-RA
AGAP004479-RA
AGAP004491-RA
AGAP004507-RB
AGAP004521-RA
AGAP004527-RA
AGAP004545-RA
AGAP004546-RA
AGAP004550-RA
AGAP004560-RA
AGAP004573-RA
AGAP004585-RA
AGAP004603-RA
AGAP004625.R312
AGAP004656.R601
AGAP004683-RA
AGAP004685-RA
AGAP004691.R436
AGAP004696.R440
AGAP004711-RA
AGAP004723-RA
AGAP004750-RB
AGAP004753-RB
AGAP004756.R33
AGAP004758-RC
AGAP004776-RA
AGAP004780-RA
AGAP004800-RA
AGAP004801-RA
AGAP004811-RA
AGAP004841-RB
AGAP004854-RA
AGAP004864-RA
AGAP004890-RB
AGAP004894-RA
AGAP004902.R224
AGAP004905-RA
AGAP004912.R41
AGAP004934-RA
AGAP004937-RA
AGAP004940-RB
AGAP004946-RA
AGAP004968-RA
AGAP004989-RB
AGAP004990-RA
AGAP005020.R230
AGAP005030-RB
AGAP005035-RA
AGAP005037-RA
AGAP005088.R459
AGAP005111-RA
AGAP005111-RB
AGAP005119-RA
AGAP005120-RA
AGAP005131-RA
AGAP005135-RA
AGAP005147-RA
AGAP005155.R461
AGAP005162-RA
AGAP005164-RA
AGAP005168-RA
AGAP005176-RA
AGAP005187-RA
AGAP005192-RA
AGAP005225-RA
AGAP005226-RA
AGAP005240-RA
AGAP005241-RA
AGAP005245-RA
AGAP005254-RA
AGAP005275-RA
AGAP005294-RA
AGAP005302-RA
AGAP005305-RB
AGAP005324-RB
AGAP005352.R471
AGAP005359-RA
AGAP005362-RA
AGAP005366-RA
AGAP005369-RC
AGAP005391-RA
AGAP005425-RA
AGAP005425-RB
AGAP005427.R478
AGAP005467-RB
AGAP005472-RA
AGAP005484-RA
AGAP005527-RA
AGAP005536.R238
AGAP005537-RA
AGAP005545-RA
AGAP005551-RA
AGAP005555-RA
AGAP005561-RA
AGAP005565-RA
AGAP005568-RA
AGAP005570-RA
AGAP005571-RA
AGAP005574-RA
AGAP005583.R491
AGAP005599.R499
AGAP005599.R504
AGAP005609-RA
AGAP005619.R58
AGAP005622-RA
AGAP005628-RA
AGAP005635-RA
AGAP005644-RA
AGAP005646-RA
AGAP005661.R243
AGAP005675-RA
AGAP005699-RA
AGAP005700-RA
AGAP005710-RA
AGAP005721-RA
AGAP005727-RA
AGAP005731-RA
AGAP005735-RA
AGAP005737-RA
AGAP005745-RA
AGAP005748-RA
AGAP005770-RA
AGAP005771-RA
AGAP005777-RA
AGAP005799-RA
AGAP005813-RA
AGAP005814-RA
AGAP005863-RA
AGAP005881-RA
AGAP005892-RA
AGAP005897-RA
AGAP005901-RD
AGAP005906-RA
AGAP005926-RA
AGAP005943-RA
AGAP005943-RB
AGAP005953-RA
AGAP005961-RA
AGAP005963-RA
AGAP005972-RA
AGAP006028-RC
AGAP006041-RA
AGAP006045-RB
AGAP006055-RA
AGAP006061-RA
AGAP006065-RA
AGAP006097-RA
AGAP006101-RA
AGAP006111-RA
AGAP006127-RA
AGAP006133-RA
AGAP006158-RA
AGAP006173-RA
AGAP006240-RA
AGAP006251-RA
AGAP006270-RA
AGAP006271-RA
AGAP006340-RC
AGAP006355-RA
AGAP006360-RA
AGAP006376-RB
AGAP006384-RA
AGAP006387-RA
AGAP006402-RA
AGAP006409-RA
AGAP006428-RA
AGAP006431-RA
AGAP006436-RB
AGAP006448-RA
AGAP006451-RA
AGAP006462-RB
AGAP006473-RA
AGAP006489-RA
AGAP006496-RA
AGAP006517-RA
AGAP006528-RA
AGAP006534-RA
AGAP006574-RA
AGAP006579-RB
AGAP006592-RA
AGAP006592-RC
AGAP006601-RB
AGAP006606-RA
AGAP006608-RA
AGAP006623-RA
AGAP006625-RA
AGAP006659-RA
AGAP006660-RA
AGAP006665-RA
AGAP006678-RA
AGAP006680-RA
AGAP006681-RA
AGAP006686-RA
AGAP006758-RA
AGAP006777-RA
AGAP006811-RA
AGAP006825-RA
AGAP006884-RA
AGAP006885-RA
AGAP006887-RA
AGAP006888-RA
AGAP006890-RA
AGAP006900-RA
AGAP006921-RB
AGAP006933-RA
AGAP006940-RA
AGAP006955-RA
AGAP006965-RA
AGAP006975-RA
AGAP007006-RA
AGAP007010-RA
AGAP007012-RB
AGAP007018-RA
AGAP007062-RA
AGAP007080-RA
AGAP007095.R434
AGAP007096-RA
AGAP007107-RA
AGAP007108-RA
AGAP007164-RA
AGAP007166-RA
AGAP007181-RA
AGAP007204-RA
AGAP007247-RB
AGAP007317-RA
AGAP007324-RA
AGAP007325-RA
AGAP007336-RA
AGAP007373-RA
AGAP007376-RA
AGAP007389-RA
AGAP007413-RA
AGAP007417-RA
AGAP007422-RA
AGAP007478-RA
AGAP007517-RA
AGAP007518-RA
AGAP007538-RA
AGAP007544-RA
AGAP007545-RB
AGAP007567-RA
AGAP007578-RA
AGAP007585-RA
AGAP007604-RA
AGAP007608.R517
AGAP007613-RA
AGAP007623-RA
AGAP007685-RA
AGAP007686-RB
AGAP007704-RA
AGAP007723-RA
AGAP007729.R64
AGAP007731-RA
AGAP007734.R737
AGAP007751-RA
AGAP007761.R394
AGAP007772-RA
AGAP007775-RA
AGAP007778-RA
AGAP007791-RB
AGAP007803.R399
AGAP007804-RA
AGAP007808-RA
AGAP007819.R198
AGAP007832-RB
AGAP007833-RA
AGAP007835-RA
AGAP007839.R199
AGAP007839.R200
AGAP007886-RD
AGAP007892-RA
AGAP007894-RA
AGAP007902-RA
AGAP007903-RB
AGAP007925-RB
AGAP007928-RA
AGAP007940-RA
AGAP007940-RC
AGAP007957-RB
AGAP007989-RA
AGAP008007-RA
AGAP008017-RA
AGAP008026-RA
AGAP008081-RA
AGAP008098-RA
AGAP008105-RA
AGAP008113-RB
AGAP008130-RA
AGAP008134-RA
AGAP008149-RA
AGAP008160-RA
AGAP008181-RA
AGAP008184-RB
AGAP008185-RA
AGAP008245-RA
AGAP008247-RA
AGAP008252-RA
AGAP008262-RA
AGAP008304-RA
AGAP008313-RA
AGAP008314-RA
AGAP008317-RA
AGAP008331-RA
AGAP008352-RA
AGAP008382-RA
AGAP008392-RA
AGAP008393-RA
AGAP008473-RA
AGAP008474-RA
AGAP008488.R423
AGAP008508-RA
AGAP008538-RA
AGAP008559-RB
AGAP008576-RA
AGAP008611-RA
AGAP008639-RA
AGAP008646-RA
AGAP008651-RA
AGAP008656-RA
AGAP008659-RA
AGAP008661-RA
AGAP008694-RA
AGAP008697-RA
AGAP008698-RA
AGAP008700-RA
AGAP008710-RA
AGAP008718-RA
AGAP008728-RA
AGAP008749-RA
AGAP008762-RA
AGAP008790.R201
AGAP008796-RA
AGAP008813.R753
AGAP008821-RA
AGAP008831-RA
AGAP008869-RA
AGAP008875-RA
AGAP008877-RA
AGAP008885-RA
AGAP008910.R142
AGAP008917-RA
AGAP008936-RA
AGAP008961.R146
AGAP008970-RA
AGAP008984-RA
AGAP009030-RA
AGAP009043-RA
AGAP009047-RA
AGAP009069-RA
AGAP009074.R769
AGAP009083-RA
AGAP009114-RA
AGAP009126.R774
AGAP009151-RA
AGAP009160-RA
AGAP009167-RA
AGAP009180-RA
AGAP009189-RA
AGAP009190-RA
AGAP009210-RA
AGAP009224-RB
AGAP009239-RA
AGAP009261-RA
AGAP009290-RA
AGAP009305.R792
AGAP009315-RA
AGAP009320-RA
AGAP009335-RA
AGAP009399-RA
AGAP009400-RA
AGAP009406-RA
AGAP009480-RA
AGAP009486-RB
AGAP009510-RA
AGAP009511-RB
AGAP009523-RA
AGAP009538-RA
AGAP009565-RA
AGAP009619-RA
AGAP009641-RA
AGAP009688-RA
AGAP009742-RA
AGAP009780-RA
AGAP009788-RA
AGAP009809-RA
AGAP009816-RA
AGAP009826-RA
AGAP009846-RA
AGAP009886-RA
AGAP009893-RC
AGAP009910-RA
AGAP009914-RA
AGAP009929-RB
AGAP009939-RA
AGAP009949-RA
AGAP009980-RA
AGAP009992-RA
AGAP009997-RA
AGAP010001-RA
AGAP010006-RA
AGAP010009-RA
AGAP010035-RA
AGAP010041-RA
AGAP010052-RA
AGAP010061-RA
AGAP010063-RA
AGAP010071-RA
AGAP010096-RA
AGAP010115-RA
AGAP010143-RA
AGAP010168-RA
AGAP010189-RA
AGAP010192-RA
AGAP010202-RA
AGAP010204-RA
AGAP010206-RA
AGAP010220-RA
AGAP010230-RA
AGAP010245-RA
AGAP010248-RA
AGAP010256-RA
AGAP010264-RA
AGAP010286-RB
AGAP010297-RA
AGAP010302-RA
AGAP010309-RA
AGAP010337-RB
AGAP010337-RC
AGAP010338-RA
AGAP010339-RA
AGAP010345-RA
AGAP010355.R322
AGAP010379.R327
AGAP010388-RA
AGAP010393-RA
AGAP010396-RA
AGAP010397-RA
AGAP010402-RA
AGAP010406-RA
AGAP010433-RA
AGAP010436.R635
AGAP010454-RA
AGAP010475-RA
AGAP010480-RB
AGAP010486-RA
AGAP010490-RB
AGAP010493-RA
AGAP010494-RA
AGAP010501-RA
AGAP010518-RA
AGAP010551.R186
AGAP010566-RA
AGAP010607-RA
AGAP010611-RA
AGAP010629-RA
AGAP010655-RA
AGAP010655-RB
AGAP010656-RA
AGAP010681-RA
AGAP010686-RA
AGAP010697-RA
AGAP010699-RA
AGAP010700-RA
AGAP010712-RA
AGAP010713-RA
AGAP010720-RA
AGAP010721-RA
AGAP010757-RA
AGAP010767-RA
AGAP010770-RA
AGAP010790-RA
AGAP010793-RA
AGAP010800-RC
AGAP010800-RD
AGAP010801-RA
AGAP010805-RA
AGAP010834-RA
AGAP010836-RA
AGAP010837-RA
AGAP010841-RA
AGAP010882-RA
AGAP010886-RA
AGAP010891-RA
AGAP010892-RA
AGAP010909-RA
AGAP010937-RA
AGAP011044-RA
AGAP011050-RA
AGAP011055-RA
AGAP011102-RA
AGAP011103-RA
AGAP011118-RA
AGAP011123-RB
AGAP011135-RA
AGAP011138-RB
AGAP011139-RA
AGAP011153-RA
AGAP011162-RA
AGAP011162-RB
AGAP011177-RA
AGAP011192-RA
AGAP011217-RA
AGAP011247-RA
AGAP011255-RA
AGAP011271-RA
AGAP011275-RA
AGAP011292-RA
AGAP011299-RA
AGAP011398-RA
AGAP011404-RA
AGAP011405-RA
AGAP011412-RA
AGAP011422-RA
AGAP011447-RA
AGAP011474-RA
AGAP011487-RA
AGAP011494-RA
AGAP011495-RA
AGAP011532-RA
AGAP011536-RA
AGAP011545-RA
AGAP011583-RB
AGAP011589-RA
AGAP011626-RA
AGAP011640-RA
AGAP011643-RA
AGAP011659-RA
AGAP011694-RA
AGAP011717-RA
AGAP011732-RA
AGAP011746-RA
AGAP011763-RA
AGAP011764-RA
AGAP011766-RB
AGAP011768-RA
AGAP011774-RA
AGAP011779-RA
AGAP011816-RA
AGAP011835-RA
AGAP011838-RA
AGAP011875-RA
AGAP011881-RA
AGAP011892-RA
AGAP011924-RA
AGAP011959-RA
AGAP011962-RB
AGAP012002-RA
AGAP012009-RA
AGAP012015-RA
AGAP012017-RA
AGAP012019-RB
AGAP012087-RA
AGAP012088-RA
AGAP012185-RA
AGAP012199-RA
AGAP012225-RA
AGAP012229-RA
AGAP012239-RA
AGAP012246-RA
AGAP012258-RB
AGAP012273-RA
AGAP012274-RA
AGAP012290-RA
AGAP012333-RA
AGAP012343-RA
AGAP012363-RA
AGAP012368-RA
AGAP012375-RA
AGAP012403-RA
AGAP012417-RA
AGAP012499-RA
AGAP012523-RA
AGAP012606-RA
AGAP012631-RA
AGAP012632-RA
AGAP012717-RA
AGAP012725-RA
AGAP012960-RA
AGAP012983-RA
AGAP013012-RA
AGAP013014-RA
AGAP013017-RA
AGAP013018-RA
AGAP013029-RA
AGAP013032-RA
AGAP013051-RA
AGAP013074-RA
AGAP013143-RA
AGAP013145-RB
AGAP013145-RC
AGAP013180-RA
AGAP013190-RA
AGAP013257-RA
AGAP013259-RA
AGAP013275-RA
AGAP013289-RA
AGAP013294-RA
AGAP013312-RA
AGAP013346-RA
AGAP013357-RA
AGAP013376-RA
AGAP013380-RA
AGAP013384-RA
AGAP013387-RA
AGAP013406-RA
AGAP013458-RA
AGAP013458-RB
AGAP013462-RA
AGAP013500.R388
AGAP013535-RA
AGAP013577-RA
AGAP013733-RA
AGAP013764-RA
AGAP027984-RA
AGAP028025-RA
AGAP028115-RA
AGAP028136-RA
AGAP028155-RA
AGAP028184-RA
AGAP028186-RA
AGAP028188-RB
AGAP028190-RB
AGAP028205-RA
AGAP028365-RA
AGAP028391-RA
AGAP028393-RA
AGAP028411-RA
AGAP028416-RA
AGAP028425-RA
AGAP028433-RA
AGAP028452-RA
AGAP028490-RA
AGAP028501-RA
AGAP028508-RA
AGAP028517-RA
AGAP028580-RA
AGAP028588-RA
AGAP028599-RA
AGAP028609-RA
AGAP028617-RA
AGAP028621-RA
AGAP028623-RA
AGAP028652-RA
AGAP028653.R391
AGAP028678-RA
AGAP028682-RA
AGAP028730-RA
AGAP028730-RB
AGAP028882-RA
AGAP029042-RA
AGAP029051-RC
AGAP029051-RG
AGAP029086-RA
AGAP029109-RB
AGAP029118-RA
AGAP029123-RA
AGAP029129-RA
AGAP029131-RA
AGAP029133-RA
AGAP029196-RA
AGAP029238-RB
AGAP029271-RA
AGAP029276-RA
AGAP029310-RA
AGAP029337-RA
AGAP029368-RA
AGAP029383-RA
AGAP029397-RA
AGAP029443-RA
AGAP029453-RB
AGAP029454-RA
AGAP029455-RA
AGAP029458-RA
AGAP029467-RA
AGAP029474-RB
AGAP029480-RA
AGAP029504-RB
AGAP029507-RA
AGAP029508-RA
AGAP029508-RC
AGAP029513-RA
AGAP029519-RA
AGAP029520-RA
AGAP029521-RA
AGAP029523-RA
AGAP029528.R227
AGAP029533-RA
AGAP029534-RA
AGAP029535-RA
AGAP029537-RA
AGAP029540-RB
AGAP029548-RA
AGAP029549-RA
AGAP029563.R612
AGAP029579-RA
AGAP029597-RA
AGAP029600-RA
AGAP029608-RB
AGAP029612-RA
AGAP029623-RA
AGAP029638-RA
AGAP029643-RA
AGAP029645-RA
AGAP029658-RA
AGAP029674-RA
AGAP029682-RA
AGAP029694-RA
AGAP029767-RA
AGAP029772-RA
AGAP029804-RC
AGAP029812-RA
AGAP029813-RA
AGAP029879-RA
AGAP029905-RB
AGAP029906-RA
AGAP029908-RA
AGAP029953.R15
AGAP029976.R813
AGAP029983.R827
AGAP029985.R829
AGAP029985.R830
AGAP029988.R836
AGAP029989.R839
AGAP029990.R841
AGAP029991.R843

### Sheet: Highlighted DEGs
Set	Type	Transcript ID	Description	dsxF+/+ XX counts	dsxF-/- XX counts	dsxF+/+ XY counts
632	Organization and structure of motor-related proteins, and motor-related proteins	AGAP009318-RA	Tctex1 domain-containing protein 2-like	838	4139	3819
		AGAP008275-RA	Tektin-2	117	387	183
		AGAP000219-RA	Tektin-3	7824	21758	32077
		AGAP002334-RA	Spastin	1116	1966	2019
		AGAP006324-RA	nompB	347	713	662
		AGAP005250-RA	Protein kintoun	1176	1953	2391
		AGAP008854-RA	Protein hook	548	840	892
		AGAP002548-RA	Meckelin-like	1703	5789	7736
		AGAP013430-RA	Piercer of microtubule wall 1 protein	26	275	292
		AGAP012726-RA	Stabilizer of axonemal microtubules 1-like	874	3394	5393
		AGAP003120-RA	Stabilizer of axonemal microtubules 1-like	2179	9040	14468
		AGAP011141-RA	Tubulin-specific chaperone cofactor E-like protein	821	1572	1539
		AGAP001227-RA	Gamma-tubulin complex component 5	183	275	267
		AGAP010971-RA	Tubulin alpha	13131	31162	47668
		AGAP006735-RA	Cilia- and flagella-associated protein 44-like	61	204	225
		AGAP008870-RA	Cilia- and flagella-associated protein 206-like	420	947	1330
		AGAP000187-RA	Kinesin-associated protein	2658	4252	4749
		AGAP007592-RA	Kinesin family member	2276	5897	10790
		AGAP002427-RA	Kinesin family member 3/17	649	1321	1302
		AGAP000561-RA	Kinesin family member 5	3008	5345	6431
		AGAP002143-RA	Dynein regulatory complex protein 1	805	1227	1373
		AGAP029265-RA	Dynein regulatory complex protein 10	129	219	279
		AGAP009594-RA	Dynein assembly factor 1, axonemal homolog	5631	28485	32245
		AGAP011441-RA	Dynein heavy chain	84	445	736
		AGAP000320-RA	Dynein intermediate chain	310	700	625
		AGAP010165-RA	Dynein light intermediate chain 2	160	279	363
		AGAP009568-RA	Dynein heavy chain	561	1637	4079
		AGAP004416-RA	Dynein light chain 1, axonemal	164	292	393
	Ion channels, receptors and signalling	AGAP000232-RA	Regulator of G-protein signalling	2758	4779	8024
		AGAP001281-RB	Potassium inwardly-rectifying channel subfamily J	994	1545	1730
		AGAP002824-RA	Putative tachykinin receptor 1	67	483	197
		AGAP002886-RA	Putative GPCR class a orphan receptor 2	1468	3167	5601
		AGAP001562-RA	Putative GPCR class b orphan receptor 3	813	1735	1527
		AGAP003709-RC	potassium large conductance calcium-activated channel subfamily M alpha member	0	130	160
		AGAP003709-RD	potassium large conductance calcium-activated channel subfamily M alpha member	2	1145	1960
		AGAP005599.R500	PH-sensitive chloride channel	279	3388	5339
		AGAP005599.R502	PH-sensitive chloride channel	20	207	709
		AGAP009616-RA	PH-sensitive chloride channel 2	11	462	690
		AGAP008028-RA	voltage-dependent calcium channel beta, invertebrate	508	2067	3005
		AGAP009276-RB	Piezo-type mechanosensitive ion channel component	556	1262	2120
		AGAP012241-RA	TRP protein nanchung	1038	2820	3626
	Cuticle-related proteins	AGAP000986-RA	Cuticular protein	3637	6047	6244
		AGAP000988-RA	Cuticular protein	35	108	153
		AGAP006830-RA	Cuticular protein RR-1 family 58	15	2461	3131
		AGAP006828-RA	Cuticular protein RR-1 family 60	3	459	238
		AGAP009868-RA	Cuticular protein RR-1 family 73	2	11	13
		AGAP006283-RB	Cuticular protein RR-2 family 70	14	218	78
		AGAP012487-RA	Cuticular protein RR-2 family 152	0	27	19
89	Motor-related proteins	AGAP008689-RB	Dynein intermediate chain 1, axonemal	622	3262	7893
		AGAP011540-RA	Dynein intermediate chain 2, axonemal	383	3292	8721
172	Ion channels, receptors and signalling	AGAP003658-RA	Putative allatostatin receptor 1	51	84	183
		AGAP006629-RA	Regulator of G-protein signalling	554	858	1509
		AGAP001284-RA	Potassium inwardly-rectifying channel subfamily J	1	1	70
		AGAP000329-RA	Nicotinic acetylcholine receptor subunit alpha 3	269	346	704
		AGAP001990-RA	Histamine-gated chloride channel subunit	183	215	808
		AGAP005034-RA	Putative metabotropic glutamate receptor 5	60	35	980
		AGAP005251-RA	Potassium voltage-gated channel	91	86	472
	Cuticle-related proteins	AGAP013465-RA	Cuticular protein (putative) CPLCP1	1	1	19
		AGAP006838-RA	Cuticular protein RR-1 family 68	182	173	515
1092	Motor-related proteins	AGAP001372.R552	Microtubule-associated protein Jupiter	406	630	1052
		AGAP000159-RA	Kinesin-like protein	1035	1927	2576
		AGAP000575-RA	Kinesin family member	3	6	21
		AGAP006887-RA	Dynein light chain 4, axonemal	2460	4282	6033
		AGAP004030-RA	Dynein light intermediate chain, axonemal	40	64	109
		AGAP004403-RA	Myosin I	275	386	704
		AGAP000776-RA	Myosin VI	815	1391	1767
		AGAP029989.R839	Myosin XV	271	383	604
		AGAP011138-RB	Myosin XVIII	732	1332	1802
	Ion channels, receptors and signalling	AGAP000254-RA	potassium voltage-gated channel Shaker-related subfamily A	1688	2536	5978
		AGAP001478-RA	ionotropic receptor NMDAR1	576	831	1261
		AGAP005527-RA	Ionotropic receptor NMDAR3	190	263	439
		AGAP002152-RA	nicotinic acetylcholine receptor subunit alpha 6	1573	3469	3580
		AGAP002888-RC	putative GPCR class a orphan receptor 3	95	200	236
		AGAP004222-RA	putative GPCR class a orphan receptor 20	963	1135	1815
		AGAP005599.R499	PH-sensitive chloride channel	8	122	1325
		AGAP005599.R504	PH-sensitive chloride channel	41	143	542
		AGAP005777-RA	Chloride channel	169	222	357
		AGAP006028-RC	GABA-gated chloride channel subunit (Rdl)	644	856	1863
		AGAP006825-RA	transient receptor potential for cation channel (Trpm)	843	962	1682
		AGAP010486-RA	Putative allatostatin receptor 3	882	1598	2236
		AGAP011924-RA	Potassium channel subfamily K, invertebrate	751	1015	1327
	Cuticle-related proteins	AGAP003385-RA	cuticular protein RR-2 family 123	2	1	19
