## Supplemental File 4 for "Using a female-specific isoform of *doublesex* to explore male-specific hearing in mosquitoes"

### Sheet: Tubulins
Gene	Type
AGAP001570-RB	Not significantly differentially expressed
AGAP001672-RB	Not significantly differentially expressed
AGAP002015-RA	Not significantly differentially expressed
AGAP002334	Not significantly differentially expressed
AGAP002434-RA	Not significantly differentially expressed
AGAP003901	Not significantly differentially expressed
AGAP005293-RA	Not significantly differentially expressed
AGAP005293-RB	Not significantly differentially expressed
AGAP005293-RC	Not significantly differentially expressed
AGAP006948-RB	Not significantly differentially expressed
AGAP007122	Not significantly differentially expressed
AGAP007923	Not significantly differentially expressed
AGAP009210-RB	Not significantly differentially expressed
AGAP010165	Not significantly differentially expressed
AGAP010519-RB	Not significantly differentially expressed
AGAP010883	Not significantly differentially expressed
AGAP011331-RA	Not significantly differentially expressed
AGAP011874	Not significantly differentially expressed
AGAP012456	Not significantly differentially expressed
AGAP012471	Not significantly differentially expressed
AGAP012876	Not significantly differentially expressed
AGAP013298	Not significantly differentially expressed
AGAP029051-RA	Not significantly differentially expressed
AGAP029051-RB	Not significantly differentially expressed
AGAP029051-RD	Not significantly differentially expressed
AGAP029051-RE	Not significantly differentially expressed
AGAP029051-RH	Not significantly differentially expressed
AGAP029051-RI	Not significantly differentially expressed
AGAP029051-RJ	Not significantly differentially expressed
AGAP029051-RK	Not significantly differentially expressed
AGAP029516	Not significantly differentially expressed
AGAP001570-RA	Upregulated in pedicel
AGAP002434-RB	Upregulated in pedicel
AGAP002434-RC	Upregulated in pedicel
AGAP009210-RD	Upregulated in pedicel
AGAP010519-RA	Upregulated in pedicel
AGAP010519-RC	Upregulated in pedicel
AGAP010519-RD	Upregulated in pedicel
AGAP010519-RE	Upregulated in pedicel
AGAP010519-RF	Upregulated in pedicel
AGAP010519-RG	Upregulated in pedicel
AGAP010519-RH	Upregulated in pedicel
AGAP010519-RI	Upregulated in pedicel
AGAP011331-RF	Upregulated in pedicel
AGAP029051-RC	Upregulated in pedicel
AGAP029051-RF	Upregulated in pedicel
AGAP029051-RG	Upregulated in pedicel
AGAP029051-RL	Upregulated in pedicel
AGAP000048	Upregulated in pedicel
AGAP000120	Upregulated in pedicel
AGAP000159	Upregulated in pedicel
AGAP000319	Upregulated in pedicel
AGAP000561	Upregulated in pedicel
AGAP000592	Upregulated in pedicel
AGAP000620	Upregulated in pedicel
AGAP001194	Upregulated in pedicel
AGAP001218	Upregulated in pedicel
AGAP001372.R552	Upregulated in pedicel
AGAP001372.R553	Upregulated in pedicel
AGAP001783-RA	Upregulated in pedicel
AGAP001783-RB	Upregulated in pedicel
AGAP002059	Upregulated in pedicel
AGAP002427	Upregulated in pedicel
AGAP002877	Upregulated in pedicel
AGAP003271	Upregulated in pedicel
AGAP003323	Upregulated in pedicel
AGAP003925	Upregulated in pedicel
AGAP004033	Upregulated in pedicel
AGAP005828-RA	Upregulated in pedicel
AGAP006887	Upregulated in pedicel
AGAP007116	Upregulated in pedicel
AGAP007592	Upregulated in pedicel
AGAP008847	Upregulated in pedicel
AGAP008854	Upregulated in pedicel
AGAP010258	Upregulated in pedicel
AGAP010396	Upregulated in pedicel
AGAP010435	Upregulated in pedicel
AGAP010790	Upregulated in pedicel
AGAP010929	Upregulated in pedicel
AGAP010956	Upregulated in pedicel
AGAP011286	Upregulated in pedicel
AGAP011690	Upregulated in pedicel
AGAP011849	Upregulated in pedicel
AGAP012364	Upregulated in pedicel
AGAP012726	Upregulated in pedicel
AGAP029594-RB	Upregulated in pedicel
AGAP003018	Upregulated in pedicel
AGAP002770	Upregulated in testes
AGAP004914	Upregulated in testes
AGAP001372.R550	Upregulated in testes
AGAP004312-RB	Upregulated in testes
AGAP001219	Upregulated in testes
AGAP007675	Upregulated in testes
AGAP008622	Upregulated in testes
AGAP005829	Upregulated in testes
AGAP004312-RC	Upregulated in testes
AGAP001660	Upregulated in testes
AGAP004312-RA	Upregulated in testes
AGAP003226	Upregulated in testes
AGAP002248	Upregulated in testes
AGAP002589	Upregulated in testes
AGAP003237	Upregulated in testes
AGAP007502	Upregulated in testes
AGAP001672-RA	Upregulated in testes
AGAP006803	Upregulated in testes
AGAP007706	Upregulated in testes
AGAP003743	Upregulated in testes
AGAP008694	Upregulated in testes
AGAP002009	Upregulated in testes
AGAP006948-RA	Upregulated in testes
AGAP006989	Upregulated in testes
AGAP001793	Upregulated in testes
AGAP007855	Upregulated in testes
AGAP011441	Upregulated in testes
AGAP013430	Upregulated in testes
AGAP005850	Upregulated in testes
AGAP008035	Upregulated in testes
AGAP003339	Upregulated in testes
AGAP012160	Upregulated in testes
AGAP005828-RB	Upregulated in testes
AGAP001335	Upregulated in testes
AGAP010510	Upregulated in testes
AGAP011958	Upregulated in testes
AGAP028038	Upregulated in testes
AGAP009568	Upregulated in testes
AGAP011331-RB	Upregulated in testes
AGAP011331-RD	Upregulated in testes
AGAP029594-RA	Upregulated in testes
AGAP006472	Upregulated in testes
AGAP009638	Upregulated in testes
AGAP009210-RA	Upregulated in testes
AGAP011162-RA	Upregulated in testes
AGAP009210-RC	Upregulated in testes
AGAP004345	Upregulated in testes
AGAP003018	Upregulated in testes
AGAP004440-RB	Upregulated in testes
AGAP004440-RA	Upregulated in testes
AGAP001372.R551	Upregulated in testes
AGAP008896	Upregulated in testes
AGAP007083	Upregulated in testes
AGAP007834	Upregulated in testes
AGAP010033	Upregulated in testes
AGAP001227	Upregulated in testes
AGAP003865	Upregulated in testes
AGAP010971	Upregulated in testes
AGAP011162-RB	Upregulated in testes
AGAP003120	Upregulated in testes
AGAP003360	Upregulated in testes
AGAP000723	Upregulated in testes
AGAP002015-RB	Upregulated in testes
AGAP004886-RB	Upregulated in testes
AGAP007623	Upregulated in testes
AGAP002130	Upregulated in testes
AGAP005575	Upregulated in testes
AGAP004886-RA	Upregulated in testes

### Sheet: Dyneins
Gene	Type
AGAP001672-RB	Not significantly differentially expressed
AGAP002015-RA	Not significantly differentially expressed
AGAP010165	Not significantly differentially expressed
AGAP013030	Not significantly differentially expressed
AGAP029281	Not significantly differentially expressed
AGAP000320-RA	Upregulated in pedicel
AGAP000320-RB	Upregulated in pedicel
AGAP000320-RC	Upregulated in pedicel
AGAP000990	Upregulated in pedicel
AGAP003271	Upregulated in pedicel
AGAP004194	Upregulated in pedicel
AGAP005171	Upregulated in pedicel
AGAP006887	Upregulated in pedicel
AGAP007597	Upregulated in pedicel
AGAP008689-RB	Upregulated in pedicel
AGAP009318	Upregulated in pedicel
AGAP009550.415	Upregulated in pedicel
AGAP010435	Upregulated in pedicel
AGAP010790	Upregulated in pedicel
AGAP011540	Upregulated in pedicel
AGAP011690	Upregulated in pedicel
AGAP000723	Upregulated in testes
AGAP001229	Upregulated in testes
AGAP001335	Upregulated in testes
AGAP001660	Upregulated in testes
AGAP001672-RA	Upregulated in testes
AGAP002009	Upregulated in testes
AGAP002015-RB	Upregulated in testes
AGAP002143	Upregulated in testes
AGAP002589	Upregulated in testes
AGAP003226	Upregulated in testes
AGAP003360	Upregulated in testes
AGAP003804	Upregulated in testes
AGAP005268	Upregulated in testes
AGAP006036	Upregulated in testes
AGAP006596	Upregulated in testes
AGAP007675	Upregulated in testes
AGAP008689-RA	Upregulated in testes
AGAP008745	Upregulated in testes
AGAP009027	Upregulated in testes
AGAP009550.414	Upregulated in testes
AGAP009568	Upregulated in testes
AGAP011441	Upregulated in testes
AGAP011539	Upregulated in testes
